# Mapping CAR T-cell design space using agent-based models

**DOI:** 10.1101/2022.04.07.487561

**Authors:** Alexis N. Prybutok, Jessica S. Yu, Joshua N. Leonard, Neda Bagheri

## Abstract

Chimeric antigen receptor (CAR) T-cell therapy shows promise for treating liquid cancers and increasingly for solid tumors as well. While potential design strategies exist to address translational challenges, including the lack of unique tumor antigens and the presence of an immunosuppressive tumor microenvironment, testing all possible design choices *in vitro* and *in vivo* is prohibitively expensive, time consuming, and laborious. To address this gap, we extended the modeling framework ARCADE (Agent-based Representation of Cells And Dynamic Environments) to include CAR T-cell agents (CAR T-cell ARCADE, or CARCADE). We conducted *in silico* experiments to investigate how clinically relevant design choices and inherent tumor features—CAR T-cell dose, CD4^+^:CD8^+^ CAR T-cell ratio, CAR-antigen affinity, cancer and healthy cell antigen expression—individually and collectively impact treatment outcomes. Our analysis revealed that tuning CAR affinity modulates IL-2 production by balancing CAR T-cell proliferation and effector function. It also identified a novel multi-feature tuned treatment strategy for balancing selectivity and efficacy and provided insights into how spatial effects can impact relative treatment performance in different contexts. CARCADE facilitates deeper biological understanding of treatment design and could ultimately enable identification of promising treatment strategies to accelerate solid tumor CAR T-cell design-build-test cycles.
