## Supplementary material for "Mapping CAR T-cell design space using agent-based models": Supplementary Data 5.xlsx

### Sheet: Sheet1
CITATION	REF FIGURE WITH DATA	CAR CONSTRUCT	in vitro OR in vivo	E:T RATIO	NOTES	CAR	KD	ANTIGENS	ANTIGEN ERROR	KILL %	KILL % ERROR	NORMALIZED ANTIGENS	NORMALIZED ANTIGEN ERROR	NORMALIZED KILL%	NORMLAIZED KILL% ERROR
Arcangeli 2017	Figure 4	CD123-CD28-OX40-CD3ζ	in vitro	5:1	Short-Term Assay (4 hours); co-culture with low antigen expressing cells	WT	1e-09	7500	2000	0.78	0.02	1	0.377124	0.917647	0.0319348
								1600	200	0.68	0.05	0.213333	0.0628288	0.8	0.0617619
								1600	300	0.33	0.1	0.213333	0.0695438	0.388235	0.118001
								0	0	0.1	0.02	0	0	0.117647	0.0236917
						CAMH1	1e-09	7500	2000	0.85	0.02	1	0.377124	1	0.0332756
								1600	200	0.72	0.05	0.213333	0.0628288	0.847059	0.0621083
								1600	300	0.37	0.05	0.213333	0.0695438	0.435294	0.0597085
								0	0	0.15	0.02	0	0	0.176471	0.023893
						CAML	9e-07	7500	2000	0.8	0.02	1	0.377124	0.941176	0.0323117
								1600	200	0.57	0.05	0.213333	0.0628288	0.670588	0.060903
								1600	300	0.33	0.05	0.213333	0.0695438	0.388235	0.0595286
								0	0	0.15	0.02	0	0	0.176471	0.023893
Watanabe 2014	Figure 2C	CD20-CD28-CD3ζ	in vitro	1:1		CD20	1e-10	142722	0	0.37	0.06	1	0	1	0.229332
								26990	0	0.32	0.1	0.189109	0	0.864865	0.304492
								5320	0	0.3	0.1	0.0372753	0	0.810811	0.300556
								240	0	0.18	0.04	0.00168159	0	0.486486	0.133832
Ghorashian 2019	Figure 1	CD19-41BB-CD3ζ	in vitro	6.4:1		CAT	1.4e-08	22307	0	0.5	0.03	1	0	1	0.0848528
								27	0	0.05	0.01	0.00121038	0	0.1	0.0208806
						FMC	3.23e-10	22307	0	0.45	0.03	1	0	0.9	0.0807217
								27	0	0.05	0.01	0.00121038	0	0.1	0.0208806
Caruso 2015	Figure 1 for 1e6 and 0, other data from Figure 4	EGFR-CD28-CD3ζ	in vitro	5:1		Cetux-CAR	8.5e-09	1000000	0	0.6	0.1	1	0	1	0.235702
								628256	0	0.45	0.05	0.628256	0	0.75	0.150231
								340181	0	0.35	0.2	0.340181	0	0.583333	0.347222
								134791	0	0.5	0.15	0.134791	0	0.833333	0.28599
								30899	0	0.55	0.05	0.030899	0	0.916667	0.174027
								0	0	0.2	0	0	0	0.333333	0.0555556
						Nimo-CAR	4.53e-08	1000000	0	0.5	0.1	1	0	0.833333	0.216951
								628265	0	0.42	0.05	0.628265	0	0.7	0.143372
								340181	0	0.3	0.1	0.340181	0	0.5	0.186339
								134791	0	0.3	0.15	0.134791	0	0.5	0.263523
								30899	0	0.3	0.05	0.030899	0	0.5	0.117851
								0	0	0.2	0	0	0	0.333333	0.0555556
Chmielewski 2004	Figure 4	ErbB2-Fc-CD3ζ	in vitro	1:1	Antigen levels are MFI; They provided viability data so convereted to % lysis by using: % Kill = 1- Viability %; Used E:T ratio closed to 1:1	C6-B1D2	1.5e-11	200	0	0.825	0.05	1	0	1	0.0857099
								25	0	0.5	0.05	0.125	0	0.606061	0.0708679
								17	0	0.3	0.05	0.085	0	0.363636	0.0644887
								9	0	0	0.1	0.045	0	0	0
								8	0	0.2	0.05	0.04	0	0.242424	0.0623615
								7.5	0	0	0.05	0.0375	0	0	0
						CGMH3-B1	1.2e-10	200	0	0.825	0.05	1	0	1	0.0857099
								25	0	0.6	0.05	0.125	0	0.727273	0.0749392
								17	0	0.3	0.05	0.085	0	0.363636	0.0644887
								9	0	0.1	0.05	0.045	0	0.121212	0.0610497
								8	0	0.2	0.05	0.04	0	0.242424	0.0623615
								7.5	0	0.1	0.05	0.0375	0	0.121212	0.0610497
						C6ML3-9	1e-09	200	0	0.825	0.05	1	0	1	0.0857099
								25	0	0.55	0.05	0.125	0	0.666667	0.0728394
								17	0	0.3	0.05	0.085	0	0.363636	0.0644887
								9	0	0.1	0.05	0.045	0	0.121212	0.0610497
								8	0	0.2	0.05	0.04	0	0.242424	0.0623615
								7.5	0	0.1	0.05	0.0375	0	0.121212	0.0610497
						C6.5	1.6e-08	200	0	0.825	0.05	1	0	1	0.0857099
								25	0	0.45	0.1	0.125	0	0.545455	0.125639
								17	0	0.2	0.05	0.085	0	0.242424	0.0623615
								9	0	0.1	0.05	0.045	0	0.121212	0.0610497
								8	0	0.2	0.05	0.04	0	0.242424	0.0623615
								7.5	0	0	0.1	0.0375	0	0	0
						C6.5G98A	3.2e-07	200	0	0.7	0.05	1	0	0.848485	0.0794824
								25	0	0.05	0.1	0.125	0	0.0606061	0.121268
								17	0	0	0.05	0.085	0	0	0
								9	0	0.1	0.05	0.045	0	0.121212	0.0610497
								8	0	0.2	0.05	0.04	0	0.242424	0.0623615
								7.5	0	0.1	0.05	0.0375	0	0.121212	0.0610497
						PBL	0	200	0	0.1	0.05	1	0	0.121212	0.0610497
								25	0	0	0	0.125	0	0	0
								17	0	0	0.1	0.085	0	0	0
								9	0	0.1	0.05	0.045	0	0.121212	0.0610497
								8	0	0	0	0.04	0	0	0
								7.5	0	0.1	0.05	0.0375	0	0.121212	0.0610497
Liu 2015 (Fig 2, 1:1 ratio; Antigen level = ErbB2 RNA ug)	Figure 2	ErbB2-41BB-CD3ζ	in vitro	1:1	Antigen level = ErbB2 RNA ug	4D5.BBZ	5.8e-10	10	0	0.45	0.05	1	0	0.75	0.0913821
								1	0	0.5	0.05	0.1	0	0.833333	0.0931695
								0.1	0	0.175	0.1	0.01	0	0.291667	0.167303
						4D5-7.BBZ	3.2e-09	10	0	0.5	0	1	0	0.833333	0.0416667
								1	0	0.6	0.03	0.1	0	1	0.0707107
								0.1	0	0.175	0.05	0.01	0	0.291667	0.0845998
						4D5-5.BBZ	1.119e-06	10	0	0.35	0	1	0	0.583333	0.0291667
								1	0	0.175	0.05	0.1	0	0.291667	0.0845998
								0.1	0	0.03	0	0.01	0	0.05	0.0025
						4D5-3.BBZ	3.91e-06	10	0	0.3	0.02	1	0	0.5	0.0416667
								1	0	0.1	0.05	0.1	0	0.166667	0.083749
								0.1	0	0.03	0	0.01	0	0.05	0.0025
						Non-EP	No CAR	10	0	0.07	0	1	0	0.116667	0.00583333
								1	0	0.02	0	0.1	0	0.0333333	0.00166667
								0.1	0	0.03	0	0.01	0	0.05	0.0025
Hernandez-Lopez (Fig 2A)	Figure 2A upper plot	HER2-41BB-CD3ζ	in vitro	not found		Low Affinity	2.1e-07	1000	0	0	0.15	0.000125893	0	0	0
								50118.7	0	0.7	0	0.00630957	0	0.707071	0
								158489	0	0.65	0.05	0.0199526	0	0.656566	0.0505051
								501187	0	0.67	0.02	0.0630957	0	0.676768	0.020202
								1.58489e+06	0	0.78	0	0.199526	0	0.787879	0
								7.94328e+06	0	0.85	0	1	0	0.858586	0
						High Affinity	1.76e-08	1000	0	0.43	0.05	0.000125893	0	0.434343	0.0505051
								50118.7	0	0.98	0	0.00630957	0	0.989899	0
								158489	0	0.85	0.1	0.0199526	0	0.858586	0.10101
								501187	0	0.99	0	0.0630957	0	1	0
								1.58489e+06	0	0.985	0	0.199526	0	0.994949	0
								7.94328e+06	0	0.9	0	1	0	0.909091	0
